# Bark beetle protein elicitors trigger biphasic immune responses in Norway spruce seedlings

**DOI:** 10.64898/2026.05.22.727111

**Authors:** Marcelo Ramires, Sigrid Netherer, Martin Schebeck, Reinhard Ertl, Muhammad Ahmad, Erwann Arc, Marcela van Loo, Carlos Trujillo-Moya

**Author notes:** Corresponding author Carlos Trujillo-Moya /. Marcelo Ramires/ Sigrid Netherer / Martin Schebeck / Reinhard Ertl / Muhammad Ahmad / Erwann Arc / Marcela van Loo /.

## Abstract

Norway spruce (*Picea abies*) responds to attacks by the spruce bark beetle (*Ips typographus*) through the rapid activation of local defense mechanisms, but field studies can be difficult to standardize due to variable attack pressure and environmental heterogeneity. Here, we developed a phytotron-based assay that mimics early beetle-associated stress using insect-derived protein extracts, enabling reproducible molecular analyses under controlled conditions. Ten-week-old spruce seedlings were stem-treated with mock buffer or beetle protein extracts, followed by transcriptomic analyses of stem tissues and targeted metabolomic profiling of needles at 2 and 48 h post-inoculation. RT-qPCR analysis revealed rapid transcriptional activation of signaling and defense genes in Norway spruce, with NP-40-based protein extracts producing the most consistent early response. RNA-seq analysis revealed transcriptional dynamics, with 488 differentially expressed genes detected at 2 h and 84 at 48 h post-inoculation relative to mock-treated controls. Early responses at 2 h were characterized by activation of genes associated with immune perception and signal transduction. By 48 h, the response shifted toward accumulation of transcripts encoding defense proteins such as chitinases, defensins, proteinase inhibitors, and pathogenesis-related (PR) proteins. Importantly, a substantial proportion of differentially expressed genes overlapped with those previously identified in mature Norway spruce trees during pioneer bark beetle attack under field conditions, supporting the biological relevance of the assay. In contrast, targeted analyses of secondary metabolites performed in needle tissue revealed limited systemic changes across time points, suggesting that early induced defenses may remain largely localized to the stem. Together, these results demonstrate that beetle-derived proteins trigger a rapid and temporally structured defense response in Norway spruce seedlings and establish a reproducible elicitor-based platform that may provide a broadly applicable framework for investigating bark beetle-induced defenses across conifers.

**Highlight:** Bark beetle protein elicitors trigger temporally structured immune responses in Norway spruce seedlings that overlap with responses observed in mature trees, with rapid immune signaling at 2 h followed by defense protein accumulation at 48 h.
