## Supplementary material for "Bark beetle protein elicitors trigger biphasic immune responses in Norway spruce seedlings": Table 1

### Sheet: Table 1
Timepoint	Pathway	KO Entry	Symbol	Name	DEG	log2FC
2 Hours	ABC	K02183	CALM	calmodulin	MA_3268g0010	2.9313
					MA_52889g0010	2.04154
	AC	K13412	CPK	calcium-dependent protein kinase [EC:2.7.11.1]	MA_115550g0010	1.6871
	A	K13433	PTI5	pathogenesis-related genes transcriptional activator PTI5	MA_928517g0010	2.07427
	AB	K13447	RBOH	respiratory burst oxidase [EC:1.6.3.- 1.11.1.-]	MA_107643g0010	1.74225
	A	K13448	CML	calcium-binding protein CML	MA_18054g0010	2.98293
					MA_45528g0010	1.0741
					MA_51891g0010	2.03726
					MA_52212g0010	2.2083
					MA_6883323g0010	2.10167
	A	K13466	EIX1_2	EIX receptor 1/2	MA_654296g0010	2.59575
	A	K15397	KCS	3-ketoacyl-CoA synthase [EC:2.3.1.199]	MA_46113g0010	1.94816
	A	K18835	WRKY2	WRKY transcription factor 2	MA_53351g0010	3.11219
	A	K18875	EDS1	enhanced disease susceptibility 1 protein	MA_178479g0010	1.59792
	ABC	K13449	PR1	pathogenesis-related protein 1	MA_8082682g0010	-1.7041
	A	K13459	RPS2	disease resistance protein RPS2	MA_10436633g0010	-1.58292
	BC	K13422	MYC2	transcription factor MYC2	MA_10435905g0020	1.64769
	B	K17686	copA, ctpA, ATP7	P-type Cu+ transporter [EC:7.2.2.8]	MA_84518g0010	1.35697
	B	K20716	MAPKKK17_18	mitogen-activated protein kinase kinase kinase 17/18	MA_320320g0010	3.00349
	C	K01535	PMA1, PMA2	H+-transporting ATPase [EC:7.1.2.1] K01535	MA_10435875g0030	1.00701
	C	K13464	JAZ	jasmonate ZIM domain-containing protein K13464	MA_10426545g0020	2.4816
					MA_88828g0010	2.54264
	C	K14488	SAUR	SAUR family protein K14488	MA_53005g0010	1.84412
	C	K14495	GID2, SLY1	F-box protein GID2 K14495	MA_164016g0010	2.31321
	C	K14504	TCH4	xyloglucan:xyloglucosyl transferase TCH4 [EC:2.4.1.207] K14504	MA_10429607g0020	2.50699
					MA_10430703g0010	3.22049
					MA_10432086g0010	4.0998
	C	K14493	GID1	gibberellin receptor GID1 [EC:3.-.-.-] K14493	MA_8219061g0010	-1.42779
	C	K14506	JAR1_4_6	jasmonic acid-amino synthetase [EC:6.3.2.52] K14506	MA_376158g0010*	-1.57379
	D	K00454	LOX2S	lipoxygenase [EC:1.13.11.12]	MA_153g0020	3.03237
	D	K01723	AOS, CYP74A	hydroperoxide dehydratase [EC:4.2.1.92]	MA_20287g0010	1.96209
	D	K05894	OPR	12-oxophytodienoic acid reductase [EC:1.3.1.42]	MA_10429720g0010	2.03454
	E	K10775	PAL	phenylalanine ammonia-lyase [EC:4.3.1.24]	MA_10429279g0010	2.43553
					MA_15852g0010	1.45461
	E	K18368	CSE	caffeoylshikimate esterase [EC:3.1.1.-]	MA_87599g0010	1.60757
	E	K09753	CCR	cinnamoyl-CoA reductase [EC:1.2.1.44]	MA_137109g0010	2.78249
	E	K00430	E1.11.1.7	peroxidase [EC:1.11.1.7]	MA_10430929g0010	3.06167
					MA_10432379g0020	2.82598
48 Hours	B	K20547	CHIB	basic endochitinase B [EC:3.2.1.14]	MA_80085g0010	3.38087
					MA_8921185g0010	2.95854
	E	K00430	E1.11.1.7	peroxidase [EC:1.11.1.7]	MA_170257g0010	2.42978
					MA_185360g0010	1.43716
	F	K00938	E2.7.4.2, mvaK2;	phosphomevalonate kinase	MA_8877544g0010	1.06582
	F	K12742	ispS	isoprene synthase	MA_70145g0010	2.38878
A: Plant-pathogen interaction, B: MAPK signaling pathway - plant, C: Plant hormone signal transduction, D: alpha-Linolenic acid metabolism, E: Phenylpropanoid biosynthesis, F: Terpenoid backbone biosynthesis
In red DEGs shared with field experiment both at 2dpi and 3dpi; In blue DEGs shared with field experiment only at 2dpi; In green DEGs shared with field experiment only at 3dpi
*This gene showed opposite performance on field (Over-expressed at 2-3 Days)

### Sheet: Hoja1
K00454		LOX2S; lipoxygenase [EC:1.13.11.12]
K01723		AOS, CYP74A; hydroperoxide dehydratase [EC:4.2.1.92]
K05894		OPR; 12-oxophytodienoic acid reductase [EC:1.3.1.42]
		LOX2S	lipoxygenase [EC:1.13.11.12]
		AOS, CYP74A	hydroperoxide dehydratase [EC:4.2.1.92]
		OPR	12-oxophytodienoic acid reductase [EC:1.3.1.42]
