## Supplementary Table S1 for "Bark beetle protein elicitors trigger biphasic immune responses in Norway spruce seedlings"

### Sheet: Sheet1
Gene ID (PlantGenIE.org)	Description	Assay	Forward primer (5' - 3')	Reverse primer (5' - 3')	Amplicon size (bp)	PCR amplification efficiency (E)	Correlation coefficient standard curve (R2)	Reference
MA_434977g0010	Elongation factor 1-α	Reference gene	GGATTGCCACACTTGCCACA	CTTGGGTTCCTTCTCCAGTTCC	94	0.91	0.999	Yakovlev et al. 2014
MA_14427g0010	Polyubiquitin	Reference gene	TGGTCGTACTCTGGCCGATTATA	ACACCTAGCGGCACACAGTTAA	97	0.9	0.998	Yakovlev et al. 2006
MA_10437020g0010	Mitogen-activated protein kinase 6 (Mitogen-activated kinase homolog MMK1)	Target gene	TCCCTCCGCTATTTCCTATT	GCAACTTGCTCATTGGTTTC	82	1	0.988	Trujillo-Moya et al. 2020
MA_84713g0010	Dirigent pDIR5	Target gene	GGCAATGGCAATCAAGAGTAA	GAACACCGCCAGATCTCCAA	271	1.04619	0.996	Ramires et al. 2025
MA_10435905g0020	Transcription factor MYC2	Target gene	TGGCCAGAGGAAACTTTGAG	CAGAGTTCAGGGACTGGATTTC	100	0.856	0.991	Trujillo-Moya et al. 2020
MA_8921185g0010	Basic endochitinase	Target gene	GCGTGAGCTACGGATCAAAT	CCACGGTTTTGATAAGGCGA	90	1.08831	0.989	Ramires et al. 2025
MA_10435304g0010	Flavanone 3-hydroxylase	Target gene	TGCGCTGGATTCTGAAAGGT	GCGTGGAGATGGACCAGAAA	319	1.09624	0.99	Ramires et al. 2025
MA_722981g0010	Dirigent pDIR2	Target (degenerated primers)	CACCATCACATTCTCTGGAGC	GATGGTGGCGATTCCTCTTG	111	0.981528	0.995	Ramires et al. 2025
MA_70145g0010	Terpene synthase ((+)-3-carene synthase)	Target gene	TCGGCAGACATTTCCAAAC	GCACAAACAATATCTCTCCCAG	100	0.995	0.995	-
MA_44561g0010	Phenylalanine ammonia-lyase 4	Target gene	TACGCACATGATCCAGCGAG	GACGGAGGTTGTCCATTGAG	131	1.0317	0.999	-
MA_94070g0010	EXORDIUM like 2	Target gene	GCCTGGAAGTTATCCGTGTTG	GGGGGATTTAGTGAAAGAGCC	74	0.9796	0.996	-
MA_1451061g0010	-	Target gene	AGCTCATGTGTCTATAAAACCC	CCCTGGACCAAATTTCCTAAC	99	1.0066	0.993	-
MA_502949g0010	Chalcone-flavanone isomerase family protein (Probable chalcone-flavonone isomerase 3)	Target gene	ACCCAATTCGCCCAATTTC	CTCATCCACCATCACAACTTC	104	0.9745	0.99	-
MA_6870g0010	ABC transporter family protein (ABC transporter B family member 15-like)	Target gene	TGCTTGCATTGAATGCTCC	TTCACTGCAAAAACATGCAC	73	1.0278	0.997	-
MA_467252g0010	Major facilitator superfamily protein (NRT1 PTR FAMILY -like)	Target gene	ACTACCAATCCCAAGGGAC	AAACGCACAGATTCAGAGC	79	0.9589	0.99	-
MA_93382g0010	Metallothionein 3	Target gene	CAGCAACAACATGAGCTTCG	TTGGTCCGCATTTGCAGTC	71	0.9564	0.999	-
MA_10426264g0020	Chalcone and stilbene synthase family protein (Chalcone synthase)	Target gene	GGAGTCATGGAGGATTTGGAGG	TGCTCTGATCGACCGCATTG	109	0.9182	0.999	-
MA_8948319g0010	Ribosomal protein L16p/L10e family protein (60S ribosomal L10)	Target gene	GAAGTGGAAGTCAGAAAGCAG	GATGACGACACAAGAGCAG	126	0.904	0.998	-
MA_218657g0010	Terpenoid synthases superfamily protein (Geranylgeranyl diphosphate synthase)	Target gene	ACGACATACTCGATGTCACG	CGGATAAGTGGCCTTATCACTC	86	0.9716	0.998	-
MA_5735g0010	Chalcone and stilbene synthase family protein (Chalcone synthase)	Target gene	TCGGAATCTCGGACTGGAAC	CAAATTCAACTTAGCCTCCAC	90	0.9339	0.999	-
MA_3474085g0010	Alpha/beta-Hydrolases superfamily protein (Phospholipase A1-I gamma)	Target gene	CCACCACGAGACTGTCGATCA	TGTCTGTTGCCCACCAATC	61	0.9021	0.994	-
MA_3405g0010	Ethylene responsive element binding factor 1 (Pathogenesis-related genes transcriptional activator PTI5-like)	Target gene	GCCTTGCTTAATTTCCCCC	TGCCTGCTCATTCAACTTC	99	1.0003	0.994	-
MA_4588656g0010	Chalcone	Target gene	AGAGGGATTGGATGTGGGAG	TGTTGTTGAATTATTGCAGGGG	98	1.0249	0.997	-
MA_10433497g0010	Jasmonate-zim-domain protein 12 (TIFY 10b)	Target gene	AGCACCTCCTCCAAGAAAC	AGCAATCCCATGAAAGCAAG	148	1.0856	0.998	-
MA_18054g0010	Calmodulin like 43 (Probable calcium-binding CML43)	Target gene	TCTCTGCCGCTGAGTTGAAG	TTCCAGAAAATCGACGAACCC	119	0.9648	0.992	-
MA_9455802g0010	Jasmonate-zim-domain protein 10 (TIFY 10A)	Target gene	AGTGTCTTGCTATGTCGCC	CGACCGTTTCGTTTGCTTC	84	1.0741	0.89	-
