## Supplementary Table S5 for "Bark beetle protein elicitors trigger biphasic immune responses in Norway spruce seedlings"

### Sheet: Supplementary Table S5
Overlap analysis between phytotron and forest DEG sets
Direction	Phytotron	Forest	N (Phytotron)	N (Forest)	Observed overlap	Expected overlap	Odds ratio	P-value	Adj. P (BH)	Significance
Up-regulated
Up-regulated	Phytotron 2h	Forest 2dpi	397	867	92	9.16	14.156	3.62e-64	2.9e-63	***
Up-regulated	Phytotron 2h	Forest 3dpi	397	1173	93	12	10.22	1.29e-53	5.16e-53	***
Up-regulated	Phytotron 48h	Forest 2dpi	64	867	30	1.48	38.653	3.71e-32	9.89e-32	***
Up-regulated	Phytotron 48h	Forest 3dpi	64	1173	32	2	31.85	3.11e-31	6.21e-31	***
Down-regulated
Down-regulated	Phytotron 2h	Forest 2dpi	91	564	17	1.37	15.507	3.25e-14	5.2e-14	***
Down-regulated	Phytotron 2h	Forest 3dpi	91	739	16	1.79	10.843	2.84e-11	3.79e-11	***
Down-regulated	Phytotron 48h	Forest 2dpi	20	564	4	0.3	16.507	0.000201	0.00023	***
Down-regulated	Phytotron 48h	Forest 3dpi	20	739	2	0.39	5.549	0.0581	0.0581	ns
